# Comparative identification of microRNAs in *Apis cerana cerana* workers’ midguts responding to *Nosema ceranae* invasion

**DOI:** 10.1101/528166

**Authors:** Dafu Chen, Yu Du, Huazhi Chen, Haipeng Wang, Cuiling Xiong, Yanzhen Zheng, Chunsheng Hou, Qingyun Diao, Rui Guo

## Abstract

MicroRNAs (miRNAs) are endogenous small noncoding RNAs that post transcriptionally regulate gene expression and are involved in many biological processes including host-pathogen interactions. However, the potential role of miRNAs in the responses of eastern honeybees to *Nosema ceranae* invasion is completely unknown. Here, the expression profiles and differentially expressed miRNAs (DEmiRNAs) in the midguts of *Apis cerana cerana* workers 7 and 10 days post infection (dpi) with *N. ceranae* were investigated via small RNA sequencing and bioinformatics. In total, 529 miRNAs highly conserved between various species and 25 novel miRNAs with varied expressions were identified for the first time. In addition, stem-loop RT-PCR confirmed the expression of 16 predicted miRNAs, validating their existence. Eight up-regulated miRNAs and six down-regulated miRNAs were detected in midguts at 7 dpi, while nine and three miRNAs were significantly up-regulated and down-regulated, respectively, in midguts at 10 dpi. In addition, Venn analysis showed that five DEmiRNAs were shared, while nine and seven DEmiRNAs were specifically expressed in midguts at 7 and 10 dpi, respectively. Gene ontology analysis suggested that a portion of the DEmiRNAs and corresponding target genes were involved in various biological processes, cellular components, and molecular functions including immune system processes and response to stimulus and signaling. Moreover, KEGG pathway analysis shed light on the potential functions of some DEmiRNAs in the regulation of target genes engaged in material and energy metabolism, cellular immunity such as endocytosis and phagosome, and the humoral immune system, including the Jak-STAT and MAPK signaling pathways. Further investigation demonstrated a complex regulation network between DEmiRNAs and their target mRNAs, with miR-598-y, miR-252-y, miR-92-x and miR-3654-y at the center of the network, implying their key parts in host responses. This comprehensive miRNA transcriptome analysis demonstrated that *N. ceranae* invasion influenced the expression of miRNAs in the midguts of *A. c. ceranae* workers; the results can not only facilitate future exploration of the regulatory roles and mechanisms of miRNAs in hosts’ responses, especially their immune responses to *N. ceranae*, but also provide potential candidates for further investigation of the molecular mechanisms underlying eastern honeybee-microsporidian interactions.
