## Supplemental Table 4 for "Comparative identification of microRNAs in *Apis cerana cerana* workers’ midguts responding to *Nosema ceranae* invasion"

### Sheet: Ac7CKM_vs_Ac7TM.Level2
Table S4 GO enrichement analysis for the target genes of DEmiRNAs in AcT1 VS AcCK1.
Ontology	Term	Num of target gene	Target gene
Biological process	Biological regulation	266	XM_017055432.1;XM_017053084.1;XM_017064863.1;XM_017062864.1;XM_017050981.1;XM_017056081.1;XM_017054392.1;XM_017053085.1;XM_017051954.1;XM_017055433.1;XM_017054677.1;XM_017059295.1;XM_017055578.1;XM_017063919.1;XM_017053086.1;XM_017053087.1;XM_017066025.1;XM_017062865.1;XM_017057133.1;XM_017052301.1;XM_017066555.1;XM_017051146.1;XM_017054173.1;XM_017057139.1;XM_017063324.1;XM_017065061.1;XM_017053…
Biological process	Signaling	79	XM_017056081.1;XM_017057133.1;XM_017052301.1;XM_017057139.1;XM_017063324.1;XM_017060446.1;XM_017059000.1;XM_017051543.1;XM_017064234.1;XM_017063332.1;XM_017064237.1;XM_017050192.1;XM_017060445.1;XM_017058999.1;XM_017060444.1;XM_017066532.1;XM_017049237.1;XM_017053959.1;XM_017066171.1;XM_017053255.1;XM_017053112.1;XM_017064803.1;XM_017053250.1;XM_017064239.1;XM_017049839.1;XM_017066083.1;XM_017054…
Biological process	Localization	121	XM_017049956.1;XM_017049952.1;XM_017051281.1;XM_017067359.1;XM_017058498.1;XM_017048928.1;XM_017053224.1;XM_017057133.1;XM_017059071.1;XM_017057139.1;XM_017058499.1;XM_017049631.1;XM_017049483.1;XM_017059000.1;XM_017066465.1;XM_017058496.1;XM_017064672.1;XM_017067360.1;XM_017048923.1;XM_017067370.1;XM_017048930.1;XM_017059863.1;XM_017055741.1;XM_017049953.1;XM_017049640.1;XM_017058999.1;XM_017048…
Biological process	Biological adhesion	11	XM_017055965.1;XM_017055969.1;XM_017055968.1;XM_017055964.1;XM_017062764.1;XM_017055967.1;XM_017059775.1;XM_017055971.1;XM_017062763.1;XM_017055966.1;XM_017055970.1
Biological process	Multi-organism process	4	XM_017055186.1;XM_017055185.1;XM_017059068.1;XM_017059067.1
Biological process	Reproduction	2	XM_017059068.1;XM_017059067.1
Biological process	Behavior	2	XM_017059068.1;XM_017059067.1
Biological process	Reproductive process	2	XM_017059068.1;XM_017059067.1
Biological process	Response to stimulus	88	XM_017056081.1;XM_017057133.1;XM_017052301.1;XM_017057139.1;XM_017063324.1;XM_017060446.1;XM_017059000.1;XM_017051543.1;XM_017064234.1;XM_017063332.1;XM_017064237.1;XM_017050192.1;XM_017064151.1;XM_017060445.1;XM_017058999.1;XM_017060444.1;XM_017066532.1;XM_017056095.1;XM_017049237.1;XM_017053959.1;XM_017066171.1;XM_017053255.1;XM_017053112.1;XM_017064803.1;XM_017053250.1;XM_017064239.1;XM_017057…
Biological process	Single-organism process	258	XM_017053084.1;XM_017064863.1;XM_017065968.1;XM_017056081.1;XM_017054392.1;XM_017053085.1;XM_017049956.1;XM_017049952.1;XM_017051281.1;XM_017067359.1;XM_017058498.1;XM_017053086.1;XM_017052594.1;XM_017053224.1;XM_017053087.1;XM_017066715.1;XM_017051763.1;XM_017056021.1;XM_017057133.1;XM_017052301.1;XM_017066555.1;XM_017059071.1;XM_017065967.1;XM_017057139.1;XM_017058499.1;XM_017063324.1;XM_017053…
Biological process	Developmental process	5	XM_017062764.1;XM_017059068.1;XM_017059067.1;XM_017067301.1;XM_017062763.1
Biological process	Immune system process	1	XM_017052836.1
Biological process	Cellular component organization or biogenesis	25	XM_017054392.1;XM_017065914.1;XM_017066555.1;XM_017056095.1;XM_017053398.1;XM_017049289.1;XM_017052218.1;XM_017064973.1;XM_017064516.1;XM_017065090.1;XM_017065237.1;XM_017065310.1;XM_017059068.1;XM_017064596.1;XM_017052225.1;XM_017059067.1;XM_017052247.1;XM_017065474.1;XM_017054391.1;XM_017054730.1;XM_017054388.1;XM_017055572.1;XM_017054390.1;XM_017065166.1;XM_017066524.1
Biological process	Multicellular organismal process	23	XM_017056970.1;XM_017048814.1;XM_017049237.1;XM_017053959.1;XM_017067146.1;XM_017054012.1;XM_017062764.1;XM_017049239.1;XM_017062262.1;XM_017067165.1;XM_017067157.1;XM_017054824.1;XM_017059068.1;XM_017059067.1;XM_017049241.1;XM_017050358.1;XM_017057165.1;XM_017053960.1;XM_017056969.1;XM_017049240.1;XM_017067174.1;XM_017062763.1;XM_017048815.1
Biological process	Cellular process	304	XM_017053084.1;XM_017064863.1;XM_017065968.1;XM_017062864.1;XM_017050981.1;XM_017056081.1;XM_017054392.1;XM_017064723.1;XM_017053085.1;XM_017065914.1;XM_017049956.1;XM_017049952.1;XM_017051281.1;XM_017064828.1;XM_017056325.1;XM_017062039.1;XM_017053086.1;XM_017053087.1;XM_017066025.1;XM_017049243.1;XM_017062628.1;XM_017056021.1;XM_017062865.1;XM_017057133.1;XM_017052301.1;XM_017066555.1;XM_017059…
Biological process	Metabolic process	234	XM_017053084.1;XM_017062864.1;XM_017051075.1;XM_017050981.1;XM_017054392.1;XM_017064723.1;XM_017053085.1;XM_017065914.1;XM_017064828.1;XM_017054677.1;XM_017056325.1;XM_017049682.1;XM_017062039.1;XM_017053086.1;XM_017052594.1;XM_017053087.1;XM_017066025.1;XM_017057618.1;XM_017049243.1;XM_017062628.1;XM_017066715.1;XM_017051763.1;XM_017064355.1;XM_017056021.1;XM_017062865.1;XM_017052301.1;XM_017066…
Molecular function	Nucleic acid binding transcription factor activity	60	XM_017055432.1;XM_017062864.1;XM_017050981.1;XM_017055433.1;XM_017055578.1;XM_017066025.1;XM_017062865.1;XM_017064234.1;XM_017050979.1;XM_017051403.1;XM_017064237.1;XM_017067087.1;XM_017061214.1;XM_017062125.1;XM_017061014.1;XM_017056355.1;XM_017053959.1;XM_017062123.1;XM_017050982.1;XM_017060638.1;XM_017053133.1;XM_017064239.1;XM_017067085.1;XM_017066026.1;XM_017054012.1;XM_017067088.1;XM_017061…
Molecular function	Molecular function regulator	19	XM_017054677.1;XM_017063919.1;XM_017057249.1;XM_017048297.1;XM_017054680.1;XM_017055186.1;XM_017057406.1;XM_017054679.1;XM_017057407.1;XM_017054682.1;XM_017055185.1;XM_017057405.1;XM_017063921.1;XM_017054683.1;XM_017054681.1;XM_017063918.1;XM_017066381.1;XM_017066382.1;XM_017063920.1
Molecular function	Binding	389	XM_017055432.1;XM_017054998.1;XM_017051397.1;XM_017062864.1;XM_017050981.1;XM_017054392.1;XM_017064723.1;XM_017065914.1;XM_017051954.1;XM_017055433.1;XM_017061303.1;XM_017054677.1;XM_017059295.1;XM_017058498.1;XM_017061315.1;XM_017049682.1;XM_017066727.1;XM_017066025.1;XM_017057618.1;XM_017049243.1;XM_017051763.1;XM_017064355.1;XM_017056021.1;XM_017062865.1;XM_017057133.1;XM_017062656.1;XM_017066…
Molecular function	Transporter activity	53	XM_017049956.1;XM_017049952.1;XM_017051281.1;XM_017058498.1;XM_017059071.1;XM_017058499.1;XM_017049483.1;XM_017059000.1;XM_017058496.1;XM_017064672.1;XM_017067370.1;XM_017059863.1;XM_017049953.1;XM_017058999.1;XM_017049480.1;XM_017064674.1;XM_017061928.1;XM_017064671.1;XM_017056051.1;XM_017064673.1;XM_017057479.1;XM_017053376.1;XM_017064676.1;XM_017059079.1;XM_017059078.1;XM_017051285.1;XM_017053…
Molecular function	Molecular transducer activity	41	XM_017056081.1;XM_017062409.1;XM_017063324.1;XM_017060446.1;XM_017049483.1;XM_017059000.1;XM_017051543.1;XM_017063332.1;XM_017050192.1;XM_017067370.1;XM_017060445.1;XM_017058999.1;XM_017060444.1;XM_017066532.1;XM_017049480.1;XM_017061453.1;XM_017063347.1;XM_017048810.1;XM_017060736.1;XM_017048997.1;XM_017050181.1;XM_017051541.1;XM_017060443.1;XM_017054824.1;XM_017049481.1;XM_017064128.1;XM_017049…
Molecular function	Signal transducer activity	27	XM_017056081.1;XM_017062409.1;XM_017060446.1;XM_017051543.1;XM_017050192.1;XM_017060445.1;XM_017060444.1;XM_017066532.1;XM_017054033.1;XM_017048810.1;XM_017060736.1;XM_017048997.1;XM_017050181.1;XM_017051541.1;XM_017060443.1;XM_017054824.1;XM_017051544.1;XM_017051082.1;XM_017060442.1;XM_017048677.1;XM_017051545.1;XM_017060448.1;XM_017060447.1;XM_017062410.1;XM_017056464.1;XM_017051083.1;XM_017050…
Molecular function	Catalytic activity	239	XM_017052410.1;XM_017051075.1;XM_017054392.1;XM_017064723.1;XM_017052941.1;XM_017051954.1;XM_017064828.1;XM_017054677.1;XM_017058498.1;XM_017056325.1;XM_017049682.1;XM_017057618.1;XM_017049243.1;XM_017062628.1;XM_017066715.1;XM_017051763.1;XM_017056021.1;XM_017057133.1;XM_017052301.1;XM_017066555.1;XM_017057139.1;XM_017058499.1;XM_017063324.1;XM_017051760.1;XM_017058536.1;XM_017063043.1;XM_017058…
Cellular component	Cell junction	3	XM_017061453.1;XM_017065279.1;XM_017065278.1
Cellular component	Organelle	158	XM_017055432.1;XM_017064863.1;XM_017062864.1;XM_017050981.1;XM_017054392.1;XM_017065914.1;XM_017055433.1;XM_017059295.1;XM_017058498.1;XM_017065594.1;XM_017055578.1;XM_017062039.1;XM_017058652.1;XM_017066025.1;XM_017065598.1;XM_017062628.1;XM_017062865.1;XM_017066555.1;XM_017051146.1;XM_017054173.1;XM_017058499.1;XM_017063131.1;XM_017064234.1;XM_017058496.1;XM_017050979.1;XM_017051403.1;XM_017064…
Cellular component	Synapse part	11	XM_017049483.1;XM_017059000.1;XM_017067370.1;XM_017058999.1;XM_017049480.1;XM_017066083.1;XM_017049481.1;XM_017049482.1;XM_017066082.1;XM_017048610.1;XM_017048601.1
Cellular component	Synapse	11	XM_017049483.1;XM_017059000.1;XM_017067370.1;XM_017058999.1;XM_017049480.1;XM_017066083.1;XM_017049481.1;XM_017049482.1;XM_017066082.1;XM_017048610.1;XM_017048601.1
Cellular component	Membrane part	163	XM_017066971.1;XM_017056081.1;XM_017049956.1;XM_017049952.1;XM_017051281.1;XM_017067359.1;XM_017058498.1;XM_017053224.1;XM_017052301.1;XM_017062409.1;XM_017059071.1;XM_017058499.1;XM_017055965.1;XM_017055969.1;XM_017060446.1;XM_017049483.1;XM_017059000.1;XM_017051543.1;XM_017053408.1;XM_017066465.1;XM_017058496.1;XM_017057764.1;XM_017064672.1;XM_017067360.1;XM_017056848.1;XM_017053209.1;XM_017050…
Cellular component	Membrane	163	XM_017066971.1;XM_017056081.1;XM_017049956.1;XM_017049952.1;XM_017051281.1;XM_017067359.1;XM_017058498.1;XM_017053224.1;XM_017052301.1;XM_017062409.1;XM_017059071.1;XM_017058499.1;XM_017055965.1;XM_017055969.1;XM_017060446.1;XM_017049483.1;XM_017059000.1;XM_017051543.1;XM_017053408.1;XM_017066465.1;XM_017058496.1;XM_017057764.1;XM_017064672.1;XM_017067360.1;XM_017056848.1;XM_017053209.1;XM_017050…
Cellular component	Extracellular matrix	6	XM_017054677.1;XM_017054680.1;XM_017054679.1;XM_017054682.1;XM_017054683.1;XM_017054681.1
Cellular component	Cell	196	XM_017055432.1;XM_017064863.1;XM_017062864.1;XM_017050981.1;XM_017054392.1;XM_017065914.1;XM_017055433.1;XM_017059295.1;XM_017058498.1;XM_017065594.1;XM_017055578.1;XM_017062039.1;XM_017058652.1;XM_017066025.1;XM_017065598.1;XM_017062628.1;XM_017062865.1;XM_017057133.1;XM_017066555.1;XM_017051146.1;XM_017054173.1;XM_017057139.1;XM_017058499.1;XM_017049250.1;XM_017063131.1;XM_017049483.1;XM_017059…
Cellular component	Cell part	196	XM_017055432.1;XM_017064863.1;XM_017062864.1;XM_017050981.1;XM_017054392.1;XM_017065914.1;XM_017055433.1;XM_017059295.1;XM_017058498.1;XM_017065594.1;XM_017055578.1;XM_017062039.1;XM_017058652.1;XM_017066025.1;XM_017065598.1;XM_017062628.1;XM_017062865.1;XM_017057133.1;XM_017066555.1;XM_017051146.1;XM_017054173.1;XM_017057139.1;XM_017058499.1;XM_017049250.1;XM_017063131.1;XM_017049483.1;XM_017059…
Cellular component	Organelle part	12	XM_017058498.1;XM_017058652.1;XM_017058499.1;XM_017058496.1;XM_017058648.1;XM_017058650.1;XM_017053398.1;XM_017058649.1;XM_017049653.1;XM_017060360.1;XM_017058651.1;XM_017054489.1
Cellular component	Macromolecular complex	26	XM_017065914.1;XM_017058652.1;XM_017049250.1;XM_017064234.1;XM_017064237.1;XM_017063599.1;XM_017052123.1;XM_017058648.1;XM_017058650.1;XM_017064239.1;XM_017053398.1;XM_017064235.1;XM_017055448.1;XM_017058649.1;XM_017049653.1;XM_017059068.1;XM_017055446.1;XM_017059067.1;XM_017064238.1;XM_017062583.1;XM_017064240.1;XM_017064236.1;XM_017058651.1;XM_017055449.1;XM_017055435.1;XM_017055030.1
