## Supplemental Table 5 for "Comparative identification of microRNAs in *Apis cerana cerana* workers’ midguts responding to *Nosema ceranae* invasion"

### Sheet: Ac10CKM_vs_Ac10TM.Level2
Table S5 GO enrichement analysis for the target genes of DEmiRNAs in AcT2 VS AcCK2.
Ontology	Term	Num of target gene	Target gene
Biological process	Cellular process	270	XM_017066466.1;XM_017062764.1;XM_017060722.1;XM_017064776.1;XM_017052300.1;XM_017065474.1;XM_017053085.1;XM_017049243.1;XM_017064128.1;XM_017052703.1;XM_017063339.1;XM_017065900.1;XM_017058999.1;XM_017051616.1;XM_017051983.1;XM_017051863.1;XM_017057764.1;XM_017053472.1;XM_017051210.1;XM_017055780.1;XM_017056325.1;XM_017065394.1;XM_017053084.1;XM_017052346.1;XM_017063332.1;XM_017065216.1;XM_017059…
Biological process	Single-organism process	221	XM_017067362.1;XM_017066466.1;XM_017062764.1;XM_017060722.1;XM_017052300.1;XM_017065474.1;XM_017053085.1;XM_017049006.1;XM_017063339.1;XM_017065900.1;XM_017058999.1;XM_017051863.1;XM_017067165.1;XM_017057764.1;XM_017053472.1;XM_017051210.1;XM_017055780.1;XM_017051764.1;XM_017053084.1;XM_017063332.1;XM_017065216.1;XM_017059071.1;XM_017054392.1;XM_017050358.1;XM_017064973.1;XM_017064237.1;XM_017063…
Biological process	Metabolic process	207	XM_017062764.1;XM_017060722.1;XM_017064776.1;XM_017052300.1;XM_017065474.1;XM_017053085.1;XM_017049243.1;XM_017064358.1;XM_017064128.1;XM_017060911.1;XM_017052703.1;XM_017063339.1;XM_017065900.1;XM_017051616.1;XM_017051983.1;XM_017053472.1;XM_017055780.1;XM_017056325.1;XM_017065394.1;XM_017051764.1;XM_017053084.1;XM_017052346.1;XM_017063332.1;XM_017065216.1;XM_017054392.1;XM_017050358.1;XM_017049…
Biological process	Biological regulation	189	XM_017059286.1;XM_017062764.1;XM_017060722.1;XM_017052300.1;XM_017065474.1;XM_017053085.1;XM_017059750.1;XM_017061014.1;XM_017064128.1;XM_017063339.1;XM_017058999.1;XM_017059295.1;XM_017051863.1;XM_017051063.1;XM_017067165.1;XM_017056399.1;XM_017051210.1;XM_017053084.1;XM_017063332.1;XM_017054392.1;XM_017050358.1;XM_017064973.1;XM_017064237.1;XM_017057380.1;XM_017065542.1;XM_017054440.1;XM_017056…
Biological process	Localization	93	XM_017067362.1;XM_017066466.1;XM_017062764.1;XM_017055743.1;XM_017049006.1;XM_017061914.1;XM_017058999.1;XM_017048925.1;XM_017059071.1;XM_017064973.1;XM_017048921.1;XM_017055093.1;XM_017061911.1;XM_017048927.1;XM_017057132.1;XM_017062763.1;XM_017048920.1;XM_017066461.1;XM_017048924.1;XM_017057558.1;XM_017052225.1;XM_017055741.1;XM_017066460.1;XM_017052234.1;XM_017067360.1;XM_017055449.1;XM_017059…
Biological process	Response to stimulus	89	XM_017062764.1;XM_017060722.1;XM_017052300.1;XM_017063339.1;XM_017058999.1;XM_017051863.1;XM_017051210.1;XM_017063332.1;XM_017064237.1;XM_017065542.1;XM_017058202.1;XM_017054440.1;XM_017064235.1;XM_017057132.1;XM_017060444.1;XM_017062763.1;XM_017052856.1;XM_017060448.1;XM_017064152.1;XM_017051082.1;XM_017052299.1;XM_017051209.1;XM_017064240.1;XM_017057558.1;XM_017066532.1;XM_017064150.1;XM_017064…
Biological process	Signaling	77	XM_017062764.1;XM_017060722.1;XM_017052300.1;XM_017063339.1;XM_017058999.1;XM_017051863.1;XM_017051210.1;XM_017063332.1;XM_017064237.1;XM_017065542.1;XM_017054440.1;XM_017064235.1;XM_017057132.1;XM_017060444.1;XM_017062763.1;XM_017052856.1;XM_017060448.1;XM_017051082.1;XM_017052299.1;XM_017051209.1;XM_017064240.1;XM_017057558.1;XM_017066532.1;XM_017048906.1;XM_017056081.1;XM_017052873.1;XM_017052…
Biological process	Cellular component organization or biogenesis	21	XM_017065474.1;XM_017054392.1;XM_017064973.1;XM_017064516.1;XM_017054390.1;XM_017065310.1;XM_017052225.1;XM_017052234.1;XM_017065090.1;XM_017054391.1;XM_017059068.1;XM_017065166.1;XM_017052247.1;XM_017066524.1;XM_017064596.1;XM_017065237.1;XM_017065914.1;XM_017052218.1;XM_017054388.1;XM_017056095.1;XM_017059067.1
Biological process	Multicellular organismal process	19	XM_017062764.1;XM_017060722.1;XM_017067165.1;XM_017050358.1;XM_017062763.1;XM_017067157.1;XM_017056970.1;XM_017054824.1;XM_017052512.1;XM_017059068.1;XM_017051341.1;XM_017048815.1;XM_017067174.1;XM_017067146.1;XM_017062262.1;XM_017050904.1;XM_017056969.1;XM_017059067.1;XM_017048814.1
Biological process	Biological adhesion	11	XM_017062764.1;XM_017055965.1;XM_017062763.1;XM_017055971.1;XM_017055969.1;XM_017066225.1;XM_017055966.1;XM_017055968.1;XM_017055970.1;XM_017055967.1;XM_017055964.1
Biological process	Developmental process	5	XM_017062764.1;XM_017062763.1;XM_017059068.1;XM_017050904.1;XM_017059067.1
Biological process	Multi-organism process	4	XM_017059068.1;XM_017055186.1;XM_017055185.1;XM_017059067.1
Biological process	Reproduction	2	XM_017059068.1;XM_017059067.1
Biological process	Behavior	2	XM_017059068.1;XM_017059067.1
Biological process	Reproductive process	2	XM_017059068.1;XM_017059067.1
Cellular component	Cell	130	XM_017059286.1;XM_017062764.1;XM_017065474.1;XM_017059750.1;XM_017064128.1;XM_017065900.1;XM_017058999.1;XM_017067001.1;XM_017059295.1;XM_017051863.1;XM_017067165.1;XM_017056399.1;XM_017054392.1;XM_017050358.1;XM_017064973.1;XM_017064237.1;XM_017049140.1;XM_017056404.1;XM_017062630.1;XM_017058406.1;XM_017056406.1;XM_017064235.1;XM_017056405.1;XM_017057132.1;XM_017055578.1;XM_017055581.1;XM_017054…
Cellular component	Cell part	130	XM_017059286.1;XM_017062764.1;XM_017065474.1;XM_017059750.1;XM_017064128.1;XM_017065900.1;XM_017058999.1;XM_017067001.1;XM_017059295.1;XM_017051863.1;XM_017067165.1;XM_017056399.1;XM_017054392.1;XM_017050358.1;XM_017064973.1;XM_017064237.1;XM_017049140.1;XM_017056404.1;XM_017062630.1;XM_017058406.1;XM_017056406.1;XM_017064235.1;XM_017056405.1;XM_017057132.1;XM_017055578.1;XM_017055581.1;XM_017054…
Cellular component	Membrane	122	XM_017067362.1;XM_017066466.1;XM_017060722.1;XM_017052300.1;XM_017065279.1;XM_017061914.1;XM_017058999.1;XM_017067001.1;XM_017055069.1;XM_017057764.1;XM_017053472.1;XM_017064697.1;XM_017059071.1;XM_017055965.1;XM_017054440.1;XM_017049305.1;XM_017061911.1;XM_017053209.1;XM_017060444.1;XM_017055971.1;XM_017060448.1;XM_017051082.1;XM_017066461.1;XM_017055969.1;XM_017052299.1;XM_017049306.1;XM_017061…
Cellular component	Membrane part	120	XM_017067362.1;XM_017066466.1;XM_017060722.1;XM_017052300.1;XM_017065279.1;XM_017061914.1;XM_017058999.1;XM_017067001.1;XM_017055069.1;XM_017057764.1;XM_017053472.1;XM_017064697.1;XM_017059071.1;XM_017055965.1;XM_017054440.1;XM_017049305.1;XM_017061911.1;XM_017053209.1;XM_017060444.1;XM_017055971.1;XM_017060448.1;XM_017051082.1;XM_017066461.1;XM_017055969.1;XM_017052299.1;XM_017049306.1;XM_017061…
Cellular component	Organelle	93	XM_017059286.1;XM_017062764.1;XM_017065474.1;XM_017059750.1;XM_017064128.1;XM_017067001.1;XM_017059295.1;XM_017051863.1;XM_017067165.1;XM_017056399.1;XM_017054392.1;XM_017050358.1;XM_017064973.1;XM_017064237.1;XM_017049140.1;XM_017056404.1;XM_017062630.1;XM_017058406.1;XM_017056406.1;XM_017064235.1;XM_017056405.1;XM_017055578.1;XM_017054390.1;XM_017062763.1;XM_017062312.1;XM_017049653.1;XM_017067…
Cellular component	Macromolecular complex	21	XM_017064237.1;XM_017049140.1;XM_017064235.1;XM_017049653.1;XM_017064240.1;XM_017052123.1;XM_017055449.1;XM_017058531.1;XM_017059068.1;XM_017049250.1;XM_017055448.1;XM_017050904.1;XM_017063599.1;XM_017065914.1;XM_017064239.1;XM_017055446.1;XM_017055435.1;XM_017059067.1;XM_017064236.1;XM_017064238.1;XM_017064234.1
Cellular component	Organelle part	10	XM_017049140.1;XM_017049653.1;XM_017058498.1;XM_017058590.1;XM_017058531.1;XM_017056242.1;XM_017058496.1;XM_017058589.1;XM_017054489.1;XM_017058499.1
Cellular component	Synapse part	5	XM_017058999.1;XM_017048601.1;XM_017048610.1;XM_017059000.1;XM_017067370.1
Cellular component	Synapse	5	XM_017058999.1;XM_017048601.1;XM_017048610.1;XM_017059000.1;XM_017067370.1
Cellular component	Cell junction	3	XM_017065279.1;XM_017065278.1;XM_017061453.1
Cellular component	Supramolecular fiber	2	XM_017058590.1;XM_017058589.1
Molecular function	Binding	308	XM_017059286.1;XM_017062764.1;XM_017064776.1;XM_017055743.1;XM_017063700.1;XM_017049243.1;XM_017064358.1;XM_017061014.1;XM_017062621.1;XM_017063884.1;XM_017064128.1;XM_017052703.1;XM_017063339.1;XM_017067001.1;XM_017050586.1;XM_017051616.1;XM_017059295.1;XM_017051983.1;XM_017048405.1;XM_017055224.1;XM_017067165.1;XM_017056399.1;XM_017051210.1;XM_017055780.1;XM_017065394.1;XM_017051764.1;XM_017052…
Molecular function	Catalytic activity	200	XM_017062764.1;XM_017064776.1;XM_017052300.1;XM_017065474.1;XM_017063700.1;XM_017049243.1;XM_017054992.1;XM_017060911.1;XM_017063047.1;XM_017052703.1;XM_017063339.1;XM_017065900.1;XM_017051616.1;XM_017051983.1;XM_017056399.1;XM_017053472.1;XM_017055780.1;XM_017050053.1;XM_017056325.1;XM_017065394.1;XM_017051764.1;XM_017052346.1;XM_017063332.1;XM_017065216.1;XM_017054392.1;XM_017052463.1;XM_017065…
Molecular function	Molecular transducer activity	36	XM_017060722.1;XM_017064128.1;XM_017063339.1;XM_017058999.1;XM_017063332.1;XM_017054440.1;XM_017060444.1;XM_017060448.1;XM_017051082.1;XM_017066532.1;XM_017054824.1;XM_017056081.1;XM_017061453.1;XM_017060442.1;XM_017051341.1;XM_017060446.1;XM_017060447.1;XM_017051545.1;XM_017051543.1;XM_017060445.1;XM_017060736.1;XM_017051083.1;XM_017056961.1;XM_017048601.1;XM_017063324.1;XM_017048610.1;XM_017048…
Molecular function	Nucleic acid binding transcription factor activity	26	XM_017061014.1;XM_017064237.1;XM_017064235.1;XM_017055578.1;XM_017064240.1;XM_017060638.1;XM_017055452.1;XM_017062124.1;XM_017052512.1;XM_017060636.1;XM_017061214.1;XM_017055957.1;XM_017058953.1;XM_017060635.1;XM_017060637.1;XM_017055453.1;XM_017062123.1;XM_017064239.1;XM_017056937.1;XM_017062125.1;XM_017061015.1;XM_017060640.1;XM_017064236.1;XM_017064238.1;XM_017064234.1;XM_017055454.1
Molecular function	Signal transducer activity	25	XM_017060722.1;XM_017054440.1;XM_017060444.1;XM_017060448.1;XM_017051082.1;XM_017066532.1;XM_017054824.1;XM_017056081.1;XM_017060442.1;XM_017051341.1;XM_017060446.1;XM_017060447.1;XM_017051545.1;XM_017051543.1;XM_017060445.1;XM_017060736.1;XM_017051083.1;XM_017056961.1;XM_017048677.1;XM_017051541.1;XM_017056937.1;XM_017057446.1;XM_017060443.1;XM_017051544.1;XM_017057447.1
Molecular function	Transporter activity	25	XM_017058999.1;XM_017059071.1;XM_017055449.1;XM_017059070.1;XM_017058498.1;XM_017057479.1;XM_017053377.1;XM_017055448.1;XM_017061928.1;XM_017050904.1;XM_017048601.1;XM_017048610.1;XM_017053375.1;XM_017058496.1;XM_017059079.1;XM_017059000.1;XM_017059078.1;XM_017053378.1;XM_017067370.1;XM_017055446.1;XM_017055435.1;XM_017053376.1;XM_017059863.1;XM_017053374.1;XM_017058499.1
Molecular function	Molecular function regulator	12	XM_017066381.1;XM_017065185.1;XM_017056255.1;XM_017065184.1;XM_017055186.1;XM_017057407.1;XM_017057405.1;XM_017066382.1;XM_017065187.1;XM_017065186.1;XM_017055185.1;XM_017057406.1
