## Supplemental Table 6 for "Comparative identification of microRNAs in *Apis cerana cerana* workers’ midguts responding to *Nosema ceranae* invasion"

### Sheet: Ac7CKM_vs_Ac7TM.path
Table S6 KEGG pathways enriched by the target genes of DEmiRNAs in AcT1 VS AcCK1.
Pathway	Num of target gene	P value	Q value	Pathway ID
Endocytosis	45	0.000116573	0.00134706	ko04144
Phosphatidylinositol signaling system	36	2.02744e-07	1.05368e-05	ko04070
Wnt signaling pathway	35	2.21678e-06	4.6109e-05	ko04310
Inositol phosphate metabolism	26	4.41904e-05	0.000656544	ko00562
Neuroactive ligand-receptor interaction	25	0.000240893	0.00250529	ko04080
Hippo signaling pathway -fly	25	0.00256884	0.0178106	ko04391
mRNA surveillance pathway	24	0.00107888	0.00863105	ko03015
AGE-RAGE signaling pathway in diabetic complications	23	3.61886e-07	1.05368e-05	ko04933
Phototransduction - fly	22	5.40851e-08	5.62485e-06	ko04745
TGF-beta signaling pathway	21	1.14914e-05	0.000199184	ko04350
FoxO signaling pathway	21	0.00629298	0.0384982	ko04068
Ubiquitin mediated proteolysis	20	0.30367	0.853559	ko04120
Insulin resistance	19	0.0336433	0.194383	ko04931
Phagosome	17	0.00493926	0.0321052	ko04145
Purine metabolism	17	0.937012	0.999996	ko00230
beta-Alanine metabolism	14	4.05261e-07	1.05368e-05	ko00410
Arginine and proline metabolism	14	5.85829e-05	0.000761578	ko00330
Notch signaling pathway	13	0.000392858	0.0037143	ko04330
Hedgehog signaling pathway	13	0.00158703	0.0117894	ko04340
RNA degradation	13	0.302953	0.853559	ko03018
Protein processing in endoplasmic reticulum	12	0.95158	0.999996	ko04141
RNA transport	11	0.989276	0.999996	ko03013
Jak-STAT signaling pathway	10	0.000913097	0.0079135	ko04630
Carbon metabolism	10	0.955481	0.999996	ko01200
Lysine degradation	8	0.173065	0.599958	ko00310
Glutathione metabolism	8	0.293297	0.853559	ko00480
Cysteine and methionine metabolism	8	0.337362	0.899631	ko00270
Longevity regulating pathway - multiple species	8	0.427619	0.999996	ko04213
Biosynthesis of amino acids	8	0.743234	0.999996	ko01230
ABC transporters	7	0.0730967	0.371488	ko02010
N-Glycan biosynthesis	7	0.224639	0.730076	ko00510
Circadian rhythm - fly	6	0.123466	0.51362	ko04711
ECM-receptor interaction	6	0.256674	0.796074	ko04512
Glycerophospholipid metabolism	6	0.970197	0.999996	ko00564
Spliceosome	6	0.999649	0.999996	ko03040
Folate biosynthesis	5	0.0619527	0.339109	ko00790
Butanoate metabolism	5	0.0959153	0.453418	ko00650
Ether lipid metabolism	5	0.108968	0.492727	ko00565
Drug metabolism - other enzymes	5	0.122835	0.51362	ko00983
Alanine, aspartate and glutamate metabolism	5	0.490527	0.999996	ko00250
Proteasome	5	0.509307	0.999996	ko03050
Glycine, serine and threonine metabolism	5	0.647295	0.999996	ko00260
Dorso-ventral axis formation	5	0.706351	0.999996	ko04320
Pyrimidine metabolism	5	0.993238	0.999996	ko00240
Protein export	4	0.211887	0.710845	ko03060
Valine, leucine and isoleucine degradation	4	0.599302	0.999996	ko00280
Basal transcription factors	4	0.746361	0.999996	ko03022
Peroxisome	4	0.980971	0.999996	ko04146
Oxidative phosphorylation	4	0.997756	0.999996	ko00190
alpha-Linolenic acid metabolism	3	0.143196	0.551569	ko00592
Sulfur metabolism	3	0.143196	0.551569	ko00920
Taurine and hypotaurine metabolism	3	0.166999	0.598892	ko00430
Pantothenate and CoA biosynthesis	3	0.166999	0.598892	ko00770
Arachidonic acid metabolism	3	0.432815	0.999996	ko00590
SNARE interactions in vesicular transport	3	0.68286	0.999996	ko04130
Fructose and mannose metabolism	3	0.901428	0.999996	ko00051
Fatty acid metabolism	3	0.9619	0.999996	ko01212
Ribosome biogenesis in eukaryotes	3	0.995918	0.999996	ko03008
Calcium signaling pathway	2	0.0750119	0.371488	ko04020
Tyrosine metabolism	2	0.554502	0.999996	ko00350
Drug metabolism - cytochrome P450	2	0.68349	0.999996	ko00982
Metabolism of xenobiotics by cytochrome P450	2	0.705288	0.999996	ko00980
Other glycan degradation	2	0.811101	0.999996	ko00511
Homologous recombination	2	0.850129	0.999996	ko03440
Base excision repair	2	0.89076	0.999996	ko03410
Pentose phosphate pathway	2	0.938272	0.999996	ko00030
Propanoate metabolism	2	0.943194	0.999996	ko00640
Nucleotide excision repair	2	0.981249	0.999996	ko03420
mTOR signaling pathway	2	0.98892	0.999996	ko04150
Glycerolipid metabolism	2	0.991507	0.999996	ko00561
Pyruvate metabolism	2	0.991507	0.999996	ko00620
Amino sugar and nucleotide sugar metabolism	2	0.999126	0.999996	ko00520
Lysosome	2	0.999917	0.999996	ko04142
Ribosome	2	0.999996	0.999996	ko03010
Glycosaminoglycan biosynthesis - keratan sulfate	1	0.260255	0.796074	ko00533
Valine, leucine and isoleucine biosynthesis	1	0.331006	0.899631	ko00290
Synthesis and degradation of ketone bodies	1	0.452894	0.999996	ko00072
Phenylalanine, tyrosine and tryptophan biosynthesis	1	0.452894	0.999996	ko00400
Glycosphingolipid biosynthesis - lacto and neolacto series	1	0.552616	0.999996	ko00601
Glycosphingolipid biosynthesis - ganglio series	1	0.669238	0.999996	ko00604
Other types of O-glycan biosynthesis	1	0.755512	0.999996	ko00514
Ascorbate and aldarate metabolism	1	0.778953	0.999996	ko00053
Phenylalanine metabolism	1	0.800151	0.999996	ko00360
Glycosphingolipid biosynthesis - globo series	1	0.800151	0.999996	ko00603
Insect hormone biosynthesis	1	0.800151	0.999996	ko00981
Retinol metabolism	1	0.836656	0.999996	ko00830
2-Oxocarboxylic acid metabolism	1	0.879321	0.999996	ko01210
Fatty acid elongation	1	0.901388	0.999996	ko00062
Arginine biosynthesis	1	0.901388	0.999996	ko00220
Pentose and glucuronate interconversions	1	0.910862	0.999996	ko00040
Glycosaminoglycan degradation	1	0.910862	0.999996	ko00531
Fatty acid biosynthesis	1	0.919427	0.999996	ko00061
Biosynthesis of unsaturated fatty acids	1	0.934173	0.999996	ko01040
Glycosylphosphatidylinositol(GPI)-anchor biosynthesis	1	0.951399	0.999996	ko00563
Nicotinate and nicotinamide metabolism	1	0.956075	0.999996	ko00760
Porphyrin and chlorophyll metabolism	1	0.956075	0.999996	ko00860
Fatty acid degradation	1	0.960303	0.999996	ko00071
Mismatch repair	1	0.964124	0.999996	ko03430
RNA polymerase	1	0.97838	0.999996	ko03020
Sphingolipid metabolism	1	0.980464	0.999996	ko00600
Starch and sucrose metabolism	1	0.985589	0.999996	ko00500
MAPK signaling pathway - fly	1	0.991325	0.999996	ko04013
Citrate cycle (TCA cycle)	1	0.99744	0.999996	ko00020
Regulation of autophagy	1	0.99744	0.999996	ko04140
