## Supplemental Table 7 for "Comparative identification of microRNAs in *Apis cerana cerana* workers’ midguts responding to *Nosema ceranae* invasion"

### Sheet: Ac10CKM_vs_Ac10TM.path
Table S7 KEGG pathways enriched by the target genes of DEmiRNAs in AcT2 VS AcCK2.
Pathway	Num of target genes	P value	Q value	Pathway ID
Phosphatidylinositol signaling system	30	3.8226e-07	1.17226e-05	ko04070
Wnt signaling pathway	29	3.7141e-06	8.54243e-05	ko04310
Phototransduction - fly	24	5.48939e-12	5.05024e-10	ko04745
Endocytosis	24	0.179899	0.591098	ko04144
FoxO signaling pathway	22	6.63419e-05	0.00122069	ko04068
AGE-RAGE signaling pathway in diabetic complications	20	3.13086e-07	1.17226e-05	ko04933
Neuroactive ligand-receptor interaction	20	0.000593058	0.00622146	ko04080
TGF-beta signaling pathway	16	0.000158193	0.00242563	ko04350
Hippo signaling pathway -fly	16	0.0633525	0.323802	ko04391
Purine metabolism	16	0.696775	0.999991	ko00230
Phagosome	15	0.00209273	0.0175028	ko04145
Inositol phosphate metabolism	14	0.0518075	0.28037	ko00562
Ubiquitin mediated proteolysis	14	0.472701	0.925286	ko04120
mRNA surveillance pathway	11	0.346469	0.758932	ko03015
Hedgehog signaling pathway	10	0.00557564	0.0394584	ko04340
RNA transport	10	0.932161	0.999991	ko03013
Jak-STAT signaling pathway	9	0.000528086	0.00622146	ko04630
Longevity regulating pathway - multiple species	9	0.0924462	0.369785	ko04213
Insulin resistance	9	0.594226	0.999991	ko04931
Carbon metabolism	9	0.845742	0.999991	ko01200
Protein processing in endoplasmic reticulum	9	0.934097	0.999991	ko04141
Notch signaling pathway	8	0.0209924	0.13795	ko04330
Basal transcription factors	8	0.032557	0.199683	ko03022
mTOR signaling pathway	8	0.0973381	0.373129	ko04150
Biosynthesis of amino acids	8	0.433478	0.886223	ko01230
Spliceosome	8	0.954198	0.999991	ko03040
N-Glycan biosynthesis	7	0.0805464	0.355401	ko00510
Glycine, serine and threonine metabolism	7	0.117535	0.415893	ko00260
Pyrimidine metabolism	7	0.796217	0.999991	ko00240
Phenylalanine metabolism	6	0.000608621	0.00622146	ko00360
Tyrosine metabolism	6	0.00171008	0.0157328	ko00350
SNARE interactions in vesicular transport	6	0.0432149	0.248486	ko04130
Starch and sucrose metabolism	6	0.0811241	0.355401	ko00500
Fructose and mannose metabolism	6	0.196742	0.602241	ko00051
Dorso-ventral axis formation	6	0.28249	0.683922	ko04320
Histidine metabolism	5	0.00443129	0.0339732	ko00340
beta-Alanine metabolism	5	0.0788934	0.355401	ko00410
Tryptophan metabolism	5	0.187379	0.594444	ko00380
Arginine and proline metabolism	5	0.240926	0.671674	ko00330
Alanine, aspartate and glutamate metabolism	5	0.269118	0.677677	ko00250
Lysine degradation	5	0.401498	0.839496	ko00310
Amino sugar and nucleotide sugar metabolism	5	0.818312	0.999991	ko00520
Glycerophospholipid metabolism	5	0.929912	0.999991	ko00564
Oxidative phosphorylation	5	0.944532	0.999991	ko00190
Mucin type O-glycan biosynthesis	4	0.103936	0.382485	ko00512
Drug metabolism - other enzymes	4	0.142376	0.485133	ko00983
Proteasome	4	0.482974	0.925699	ko03050
Taurine and hypotaurine metabolism	3	0.0905508	0.369785	ko00430
Folate biosynthesis	3	0.232314	0.667902	ko00790
Protein export	3	0.272544	0.677677	ko03060
Butanoate metabolism	3	0.292941	0.688143	ko00650
Ether lipid metabolism	3	0.313435	0.703317	ko00565
ECM-receptor interaction	3	0.646794	0.999991	ko04512
Galactose metabolism	3	0.785722	0.999991	ko00052
Glycolysis / Gluconeogenesis	3	0.950655	0.999991	ko00010
RNA degradation	3	0.992106	0.999991	ko03018
Lysosome	3	0.993442	0.999991	ko04142
alpha-Linolenic acid metabolism	2	0.271374	0.677677	ko00592
Pantothenate and CoA biosynthesis	2	0.299193	0.688143	ko00770
Arachidonic acid metabolism	2	0.552878	0.999991	ko00590
Other glycan degradation	2	0.671263	0.999991	ko00511
Homologous recombination	2	0.720273	0.999991	ko03440
Circadian rhythm - fly	2	0.749421	0.999991	ko04711
Pentose phosphate pathway	2	0.850299	0.999991	ko00030
Citrate cycle (TCA cycle)	2	0.936055	0.999991	ko00020
Nucleotide excision repair	2	0.936055	0.999991	ko03420
Regulation of autophagy	2	0.936055	0.999991	ko04140
Fatty acid metabolism	2	0.961446	0.999991	ko01212
Glycerolipid metabolism	2	0.963839	0.999991	ko00561
Ribosome biogenesis in eukaryotes	2	0.993932	0.999991	ko03008
Glycosaminoglycan biosynthesis - keratan sulfate	1	0.202929	0.602241	ko00533
Valine, leucine and isoleucine biosynthesis	1	0.260995	0.677677	ko00290
Phenylalanine, tyrosine and tryptophan biosynthesis	1	0.364779	0.780456	ko00400
Glycosphingolipid biosynthesis - lacto and neolacto series	1	0.454025	0.90805	ko00601
Glycosphingolipid biosynthesis - ganglio series	1	0.565003	0.999991	ko00604
Glycosphingolipid biosynthesis - globo series	1	0.702247	0.999991	ko00603
Insect hormone biosynthesis	1	0.702247	0.999991	ko00981
2-Oxocarboxylic acid metabolism	1	0.79628	0.999991	ko01210
Fatty acid elongation	1	0.824994	0.999991	ko00062
Arginine biosynthesis	1	0.824994	0.999991	ko00220
Glycosaminoglycan degradation	1	0.837801	0.999991	ko00531
Fatty acid biosynthesis	1	0.849673	0.999991	ko00061
Biosynthesis of unsaturated fatty acids	1	0.87088	0.999991	ko01040
Glycosylphosphatidylinositol(GPI)-anchor biosynthesis	1	0.897229	0.999991	ko00563
Mismatch repair	1	0.918215	0.999991	ko03430
RNA polymerase	1	0.944127	0.999991	ko03020
Base excision repair	1	0.944127	0.999991	ko03410
MAPK signaling pathway - fly	1	0.971891	0.999991	ko04013
DNA replication	1	0.982233	0.999991	ko03030
Glutathione metabolism	1	0.99344	0.999991	ko00480
Cysteine and methionine metabolism	1	0.994789	0.999991	ko00270
Ribosome	1	0.999991	0.999991	ko03010
